# Comparing DNA Extraction and 16s Amplification Methods for Plant-Associated Bacterial Communities

**DOI:** 10.1101/2020.07.23.217901

**Authors:** Cecelia Giangacomo, Mohsen Mohseni, Lynsey Kovar, Jason G. Wallace

**Affiliations:** Department of Biology, University of Georgia, Athens, Georgia; Center for Applied Genetic Technologies, University of Georgia, Athens, Georgia; Institute of Bioinformatics, University of Georgia, Athens, Georgia; Department of Crop & Soil Sciences, University of Georgia, Athens, Georgia

**Keywords:** Amplicon sequencing, Plant microbiome, 16s rRNA, peptide nucleic acid (PNA), blocking oligos, chloroplast, mitochondria

## Abstract

Plant-associated microbes play important roles in global ecology and agriculture. The most common method to profile these microbial communities is amplicon sequencing of the bacterial 16s rRNA gene. Both the DNA extraction and PCR amplification steps of this process are subject to bias, especially since the latter requires some way to exclude DNA from plant organelles, which would otherwise dominate the sample. We compared several common DNA extraction kits and 16s rRNA amplification protocols to determine the relative biases of each and to make recommendations for plant microbial researchers. For DNA extraction, we found that, as expected, kits optimized for soil were the best for soil, though each still included a distinct “fingerprint” of its own biases. Plant samples were less clear, with different species having different “best” options. For 16s amplification, we find that using peptide nucleic acid (PNA) clamps provides the least taxonomic distortion, while chloroplast-discriminating primers are easy and inexpensive but present significant bias in the results. We do not recommend blocking oligos, as they involved a more complex protocol and showed significant taxonomic bias in the results. Further methods development will hopefully result in protocols that are even more reliable and less biased.
