## Supplemental data and files for "Comparing DNA Extraction and 16s Amplification Methods for Plant-Associated Bacterial Communities": Table S2 - Taxa Discrimination of Extractions.txt

collapse_by	reference	contrast	baseMean	log2FoldChange	lfcSE	stat	pvalue	padj	Domain	Phylum	Class	Order	Family	Genus	Species	asv
Domain	PowerSoil	ExtractNAmp	2.86136377942935	0.874532373148904	0.282771081822525	3.09272209701339	0.00198329765377899	0.00198329765377899	Archaea	NA	NA	NA	NA	NA	NA	NA
Domain	PowerSoil	ExtractNAmp	527.518542731485	-0.420140310075365	0.129417615047827	-3.24639199942064	0.00116877784617921	0.00198329765377899	Bacteria	NA	NA	NA	NA	NA	NA	NA
Phylum	PowerSoil	DNeasyPlant	222.463144292703	-1.14795805742531	0.235493489770022	-4.87469126448627	1.08978754708599e-06	3.37834139596657e-05	Bacteria	Proteobacteria	NA	NA	NA	NA	NA	NA
Phylum	PowerSoil	DNeasyPlant	148.504834956022	0.993511300703064	0.277456385401686	3.58078369421815	0.000342565168883119	0.00530976011768835	Bacteria	Actinobacteria	NA	NA	NA	NA	NA	NA
Class	PowerSoil	DNeasyPlant	158.060971105911	-1.63411843027635	0.410461190641111	-3.98117646085853	6.85750152532507e-05	0.00610317635753931	Bacteria	Proteobacteria	Alphaproteobacteria	NA	NA	NA	NA	NA
Order	PowerSoil	DNeasyPlant	53.5843467099159	-1.78787509514061	0.465014124032253	-3.84477589548786	0.000120662660332248	0.00730009095010098	Bacteria	Proteobacteria	Alphaproteobacteria	Sphingomonadales	NA	NA	NA	NA
Order	PowerSoil	DNeasyPlant	42.1042319401367	1.48692189518151	0.386492231806493	3.84722323714382	0.000119464109205102	0.00730009095010098	Bacteria	Actinobacteria	Actinobacteria	Propionibacteriales	NA	NA	NA	NA
Order	PowerSoil	DNeasyPlant	46.1568258829675	2.05453486594223	0.445279594214921	4.61403327849464	3.94929149046446e-06	0.000955728540692399	Bacteria	Actinobacteria	Actinobacteria	Corynebacteriales	NA	NA	NA	NA
Order	PowerSoil	DNeasyPlant	18.3630159852758	2.49315184304232	0.56196224623025	4.43651127770034	9.1428547218729e-06	0.00110628542134662	Bacteria	Firmicutes	Bacilli	Bacillales	NA	NA	NA	NA
Family	PowerSoil	DNeasyPlant	26.6848644458461	-1.88538799531087	0.48630731788201	-3.87694761313114	0.000105775121689954	0.00418780642510941	Bacteria	Proteobacteria	Alphaproteobacteria	Rhizobiales	Rhizobiaceae	NA	NA	NA
Family	PowerSoil	DNeasyPlant	52.9871210608904	-1.7888264002113	0.465873227319618	-3.83972783862948	0.0001231707772091	0.00418780642510941	Bacteria	Proteobacteria	Alphaproteobacteria	Sphingomonadales	Sphingomonadaceae	NA	NA	NA
Family	PowerSoil	DNeasyPlant	34.0565703948274	2.23161424502538	0.46707263630763	4.77787408542505	1.77158255324395e-06	0.000240935227241177	Bacteria	Actinobacteria	Actinobacteria	Propionibacteriales	Propionibacteriaceae	NA	NA	NA
Family	PowerSoil	DNeasyPlant	42.5086323962157	2.05738054403686	0.489130713081679	4.20619783017654	2.59702919716743e-05	0.00176597985407385	Bacteria	Actinobacteria	Actinobacteria	Corynebacteriales	Corynebacteriaceae	NA	NA	NA
Family	PowerSoil	DNeasyPlant	13.5347989559661	1.92537752775148	0.544045009993726	3.5390041124974	0.000401639595709993	0.00910383083609318	Bacteria	Firmicutes	Bacilli	Bacillales	Staphylococcaceae	NA	NA	NA
Family	PowerSoil	DNeasyPlant	3.84836144527717	2.38168421622213	0.632392232680527	3.76615033066877	0.000165783993959564	0.00450932463570014	Bacteria	Proteobacteria	Gammaproteobacteria	Betaproteobacteriales	Neisseriaceae	NA	NA	NA
Family	PowerSoil	EasyDNA	26.6848644458461	-1.87558669126044	0.447502824512142	-4.19122872197549	2.77447786997705e-05	0.00585414830565157	Bacteria	Proteobacteria	Alphaproteobacteria	Rhizobiales	Rhizobiaceae	NA	NA	NA
Family	PowerSoil	EasyDNA	3.78103181425536	2.26474082956062	0.509900685513267	4.44153321206252	8.93201572248302e-06	0.00376931063488783	Bacteria	Proteobacteria	Gammaproteobacteria	Xanthomonadales	Xanthomonadaceae	NA	NA	NA
Genus	PowerSoil	DNeasyPlant	51.0547717763849	-1.74145034170408	0.468582669344079	-3.7164207206847	0.000202065005526692	0.00949705525975452	Bacteria	Proteobacteria	Alphaproteobacteria	Sphingomonadales	Sphingomonadaceae	Sphingomonas	NA	NA
Genus	PowerSoil	DNeasyPlant	34.0043086804919	2.23115021017784	0.467857087059536	4.76887124698812	1.85261011612194e-06	0.000261218026373193	Bacteria	Actinobacteria	Actinobacteria	Propionibacteriales	Propionibacteriaceae	Cutibacterium	NA	NA
Genus	PowerSoil	DNeasyPlant	39.1093678151434	2.09372519806856	0.489408853471856	4.27806972271898	1.88520977139905e-05	0.00132907288883633	Bacteria	Actinobacteria	Actinobacteria	Corynebacteriales	Corynebacteriaceae	Corynebacterium 1	NA	NA
Genus	PowerSoil	EasyDNA	25.7625675022855	-1.96739687067444	0.462738138064493	-4.25164193058201	2.12208957201832e-05	0.00846960522430223	Bacteria	Proteobacteria	Alphaproteobacteria	Rhizobiales	Rhizobiaceae	Aureimonas	NA	NA
Genus	PowerSoil	EasyDNA	3.11128744351639	2.25847266408239	0.532578382282077	4.24063901055263	2.22884348007953e-05	0.00846960522430223	Bacteria	Proteobacteria	Gammaproteobacteria	Xanthomonadales	Xanthomonadaceae	Stenotrophomonas	NA	NA
